# Single-cell multiome and enhancer connectome of human retinal pigment epithelium and choroid nominate pathogenic variants in age-related macular degeneration

**DOI:** 10.1101/2025.03.21.644670

**Authors:** Sean K. Wang, Jiaying Li, Surag Nair, Reshma Korasaju, Yun Chen, Yuanyuan Zhang, Anshul Kundaje, Yuwen Liu, Ningli Wang, Howard Y. Chang

## Abstract

Age-related macular degeneration (AMD) is a leading cause of vision loss worldwide. Genome-wide association studies (GWAS) of AMD have identified dozens of risk loci that may house disease targets. However, variants at these loci are largely noncoding, making it difficult to assess their function and whether they are causal. Here, we present a single-cell gene expression and chromatin accessibility atlas of human retinal pigment epithelium (RPE) and choroid to systematically analyze both coding and noncoding variants implicated in AMD. We employ HiChIP and Activity-by-Contact modeling to map enhancers in these tissues and predict cell and gene targets of risk variants. We further perform allele-specific self-transcribing active regulatory region sequencing (STARR-seq) to functionally test variant activity in RPE cells, including in the context of complement activation. Our work nominates new pathogenic variants and mechanisms in AMD and offers a rich and accessible resource for studying diseases of the RPE and choroid.
