## Supplementary material for "Single-cell multiome and enhancer connectome of human retinal pigment epithelium and choroid nominate pathogenic variants in age-related macular degeneration": Data S1

### Sheet: SupData1
Data S1. Marker genes from scRNA-seq by cell type, Related to Figure 1
cell_type	gene	mean_log2FC	fraction_expressed	adjusted_p_value
RPE	LINC00276	3.24892	0.988	0
RPE	TRPM3	3.1938	0.997	0
RPE	OTX2-AS1	2.99015	0.971	0
RPE	MYRIP	2.92716	0.988	0
RPE	GPM6A	2.81224	0.965	0
RPE	CACNB2	2.77402	0.969	0
RPE	PLD5	2.76551	0.967	0
RPE	ATP10B	2.68997	0.835	0
RPE	OPCML	2.67217	0.945	0
RPE	BEST1	2.62868	0.984	0
RPE	RGR	2.56227	0.965	0
RPE	STRIP2	2.32269	0.922	0
RPE	RPE65	2.31002	0.93	0
RPE	CACNA2D3	2.30939	0.882	0
RPE	DAAM1	2.30752	0.965	0
RPE	ABCC5	2.26456	0.962	0
RPE	CNBD1	2.2196	0.811	0
RPE	PNPLA3	2.21837	0.906	0
RPE	RLBP1	2.21064	0.931	0
RPE	SLC39A12	2.13803	0.837	0
RPE	ABCA4	2.12233	0.885	0
RPE	SLC6A13	2.10445	0.868	0
RPE	CACNA1D	2.04487	0.877	0
RPE	PITPNA	2.04038	0.946	0
RPE	SHANK2	2.00154	0.888	0
RPE	ITGB8	1.99964	0.886	0
RPE	ITGAV	1.98983	0.961	0
RPE	KCNH5	1.98775	0.762	0
RPE	ENPP2	1.97636	0.847	0
RPE	COL8A1	1.95589	0.919	0
RPE	CNTN3	1.92224	0.808	0
RPE	EFR3B	1.91402	0.866	0
RPE	FYB2	1.87527	0.771	0
RPE	PLEKHH1	1.86723	0.807	0
RPE	PRDM16-DT	1.8613	0.791	0
RPE	FRMPD4	1.8588	0.739	0
RPE	SLC4A5	1.85715	0.837	0
RPE	CNGB3	1.82607	0.645	0
RPE	SLC16A14	1.80958	0.688	0
RPE	FRMD5	1.80018	0.797	0
RPE	RAB3IP	1.79869	0.82	0
RPE	CNKSR3	1.78074	0.831	0
RPE	ESRRG	1.77552	0.746	0
RPE	KIAA1217	1.77024	0.95	0
RPE	RAPGEF4	1.76417	0.85	0
RPE	COL4A3	1.73562	0.801	0
RPE	NCKAP5	1.72669	0.905	0
RPE	AC092916.1	1.72155	0.651	0
RPE	TLCD4	1.72034	0.731	0
RPE	NELL2	1.71181	0.67	0
RPE	SCAI	1.71166	0.858	0
RPE	NALCN	1.70696	0.797	0
RPE	RDH5	1.69041	0.731	0
RPE	CLIC6	1.68022	0.823	0
RPE	ZNF536	1.67721	0.897	0
RPE	BCO1	1.66894	0.627	0
RPE	EZR	1.66596	0.857	0
RPE	FRZB	1.65582	0.74	0
RPE	PLEKHA7	1.64487	0.78	0
RPE	SHROOM3	1.64045	0.733	0
RPE	LRAT	1.63236	0.755	0
RPE	MFAP3L	1.62845	0.745	0
RPE	CSRNP3	1.62175	0.74	0
RPE	PIP5K1B	1.62166	0.749	0
RPE	OTX2	1.61298	0.708	0
RPE	APOLD1	1.61238	0.74	0
RPE	SLC16A1	1.59838	0.701	0
RPE	AL355612.1	1.59747	0.683	0
RPE	CFAP161	1.59414	0.642	0
RPE	ROBO2	1.59106	0.689	0
RPE	AC109927.1	1.57611	0.661	0
RPE	INPP5K	1.57286	0.793	0
RPE	PCLO	1.55324	0.679	0
RPE	GPAM	1.5488	0.687	0
RPE	SLCO1C1	1.54532	0.659	0
RPE	CRYBG1	1.54128	0.822	0
RPE	LRP2	1.53149	0.644	0
RPE	SLC6A12	1.52289	0.653	0
RPE	PLCE1	1.51637	0.865	0
RPE	PLCL1	1.51397	0.842	0
RPE	SLCO1A2	1.51225	0.624	0
RPE	PRDM16	1.49245	0.799	0
RPE	NEDD4L	1.47895	0.946	0
RPE	TRPM7	1.47778	0.938	0
RPE	VAT1L	1.4687	0.71	0
RPE	PTPN13	1.44627	0.927	0
RPE	CPEB4	1.43784	0.885	0
RPE	SPOCK1	1.42352	0.624	0
RPE	RRH	1.42317	0.618	0
RPE	NBEA	1.41331	0.881	0
RPE	DENND2A	1.41067	0.716	0
RPE	PLCH1	1.39038	0.646	0
RPE	SLC2A12	1.38907	0.611	0
RPE	BICDL1	1.38431	0.641	0
RPE	SMC6	1.38206	0.834	0
RPE	RNF150	1.37624	0.84	0
RPE	GEM	1.37183	0.79	0
RPE	PLAC9	1.36847	0.643	0
RPE	FAM160A1	1.35663	0.753	0
RPE	PTPRD	1.35452	0.662	0
RPE	ATP2B2	1.3479	0.611	0
RPE	PITPNM2	1.3372	0.731	0
RPE	TEX2	1.33182	0.734	0
RPE	LRP8	1.32875	0.624	0
RPE	PCAT1	1.32851	0.645	0
RPE	ITGA6	1.32552	0.747	0
RPE	NLK	1.31812	0.86	0
RPE	SERPINF1	1.30431	0.857	0
RPE	PPP1R9A	1.30423	0.762	0
RPE	HLCS	1.29307	0.805	0
RPE	TTR	1.27656	0.882	0
RPE	IMMP2L	1.26956	0.972	0
RPE	TNRC6A	1.24837	0.96	0
RPE	RBM47	1.24663	0.856	0
RPE	MAP7	1.24358	0.647	0
RPE	PRKCB	1.23324	0.78	0
RPE	KANK1	1.23238	0.751	0
RPE	STK33	1.22554	0.772	0
RPE	STOX2	1.22207	0.69	0
RPE	AKAP6	1.20628	0.708	0
RPE	KIAA1211	1.20535	0.709	0
RPE	SNTB1	1.19957	0.678	0
RPE	DOCK7	1.1951	0.836	0
RPE	ACOT11	1.18666	0.608	0
RPE	CACNA1C	1.18017	0.841	0
RPE	PDE4B	1.17137	0.856	0
RPE	SLC23A2	1.16832	0.854	0
RPE	BASP1	1.16107	0.709	0
RPE	CD96	1.15427	0.614	0
RPE	SGK3	1.15256	0.85	0
RPE	ARMC9	1.14428	0.734	0
RPE	LIMCH1	1.13481	0.868	0
RPE	ROR2	1.13254	0.674	0
RPE	RHOBTB3	1.12134	0.877	0
RPE	ERBB4	1.10264	0.803	0
RPE	TTC3	1.0972	0.883	0
RPE	FLVCR2	1.09063	0.738	0
RPE	RDX	1.08474	0.675	0
RPE	MEGF9	1.06937	0.666	0
RPE	SLC25A29	1.05741	0.63	0
RPE	PDE1C	1.05219	0.885	0
RPE	PDZD2	1.0416	0.786	0
RPE	UNC13B	1.02891	0.738	0
RPE	ST3GAL5	1.01775	0.704	0
RPE	MPHOSPH9	1.01236	0.613	0
RPE	PPP1R13B	1.01036	0.648	0
Fibroblast	RARRES1	2.48612	0.624	0
Fibroblast	PDZRN4	2.48498	0.704	0
Fibroblast	BICC1	2.34153	0.836	0
Fibroblast	CDH11	2.15419	0.827	0
Fibroblast	SETBP1	2.11347	0.869	0
Fibroblast	EBF1	2.10387	0.862	0
Fibroblast	GPC6	2.09273	0.866	0
Fibroblast	EYA1	2.07402	0.717	0
Fibroblast	AKAP12	1.95341	0.748	0
Fibroblast	LEPR	1.93299	0.652	0
Fibroblast	PIEZO2	1.90549	0.701	0
Fibroblast	CLMP	1.90079	0.684	0
Fibroblast	MGP	1.87526	0.753	0
Fibroblast	FOXP2	1.8666	0.698	0
Fibroblast	USP53	1.85408	0.852	0
Fibroblast	FBLN1	1.84326	0.664	0
Fibroblast	ANTXR1	1.83416	0.786	0
Fibroblast	GMDS	1.82756	0.86	0
Fibroblast	PRRX1	1.80536	0.601	0
Fibroblast	SVIL	1.78551	0.717	0
Fibroblast	PDGFRA	1.71902	0.619	0
Fibroblast	PLPP3	1.70684	0.618	0
Fibroblast	IGFBP5	1.66345	0.747	0
Fibroblast	FBXL7	1.65556	0.76	0
Fibroblast	RBMS3	1.64316	0.974	0
Fibroblast	SH3RF3	1.63797	0.705	0
Fibroblast	MIR99AHG	1.63626	0.962	0
Fibroblast	PID1	1.60785	0.819	0
Fibroblast	CAMK2D	1.56925	0.835	0
Fibroblast	LINC00894	1.52915	0.68	0
Fibroblast	ABCA8	1.51656	0.654	0
Fibroblast	OSMR	1.50791	0.63	0
Fibroblast	PITPNC1	1.48476	0.919	0
Fibroblast	CASC15	1.4777	0.726	0
Fibroblast	KCNT2	1.47203	0.694	0
Fibroblast	RCAN2	1.43192	0.647	0
Fibroblast	ECE1	1.41378	0.608	0
Fibroblast	KAZN	1.41009	0.953	0
Fibroblast	ELL2	1.39519	0.67	0
Fibroblast	NRP1	1.38827	0.667	0
Fibroblast	C1S	1.34464	0.614	0
Fibroblast	STK39	1.33664	0.866	0
Fibroblast	HIVEP2	1.31032	0.701	0
Fibroblast	ADAMTSL1	1.3028	0.773	0
Fibroblast	ADAMTSL3	1.30021	0.636	0
Fibroblast	SH3PXD2B	1.2853	0.626	0
Fibroblast	EYA2	1.27791	0.642	0
Fibroblast	CFH	1.26348	0.693	0
Fibroblast	ADAMTS9-AS2	1.25939	0.735	0
Fibroblast	RARB	1.25207	0.609	0
Fibroblast	TMTC1	1.23411	0.601	0
Fibroblast	RBPMS	1.19682	0.731	0
Fibroblast	EPB41L2	1.19144	0.723	0
Fibroblast	EXT1	1.18368	0.789	0
Fibroblast	MIR100HG	1.17233	0.789	0
Fibroblast	CPED1	1.14413	0.62	0
Fibroblast	PBX1	1.14182	0.637	0
Fibroblast	CBLB	1.13827	0.834	0
Fibroblast	TTC28	1.12119	0.916	0
Fibroblast	ARHGAP42	1.10762	0.647	0
Fibroblast	TPST1	1.09578	0.614	0
Fibroblast	CRIM1	1.04624	0.649	0
Fibroblast	NCOA7	1.04263	0.623	0
Melanocyte	SYNPR	3.3578	0.805	0
Melanocyte	TYR	3.13582	0.788	0
Melanocyte	TEX41	3.03681	0.797	0
Melanocyte	ABCB5	2.92347	0.793	0
Melanocyte	KCNQ5	2.90148	0.772	0
Melanocyte	ENOX1	2.76789	0.696	0
Melanocyte	PAX3	2.61665	0.73	0
Melanocyte	PDE10A	2.55536	0.634	0
Melanocyte	CHSY3	2.38608	0.746	0
Melanocyte	PMEL	2.33935	0.724	0
Melanocyte	EDNRB	2.18894	0.667	0
Melanocyte	FMN1	2.1763	0.891	0
Melanocyte	SGCD	2.16613	0.702	0
Melanocyte	PLEKHA5	2.12051	0.911	0
Melanocyte	CPEB2	1.99696	0.818	0
Melanocyte	DLC1	1.99299	0.809	0
Melanocyte	NLGN1	1.96853	0.687	0
Melanocyte	BCL2	1.95371	0.823	0
Melanocyte	TYRP1	1.94095	0.769	0
Melanocyte	MITF	1.8798	0.765	0
Melanocyte	TMEM117	1.85873	0.763	0
Melanocyte	PDE4D	1.83173	0.859	0
Melanocyte	BNC2	1.78779	0.865	0
Melanocyte	PHLPP1	1.77473	0.654	0
Melanocyte	NAV2	1.73943	0.783	0
Melanocyte	OCA2	1.67532	0.628	0
Melanocyte	SOX6	1.67375	0.738	0
Melanocyte	MYO5A	1.66344	0.751	0
Melanocyte	PAG1	1.6537	0.723	0
Melanocyte	PLXNC1	1.64355	0.622	0
Melanocyte	NCAM2	1.64307	0.625	0
Melanocyte	FARP1	1.56689	0.645	0
Melanocyte	AFF3	1.49903	0.814	0
Melanocyte	PKD2	1.42825	0.615	0
Melanocyte	LONP2	1.42469	0.767	0
Melanocyte	PIP4K2A	1.41222	0.715	0
Melanocyte	MTHFD1L	1.39734	0.623	0
Melanocyte	PTPRJ	1.38851	0.719	0
Melanocyte	DIP2C	1.3422	0.807	0
Melanocyte	TRPM1	1.31915	0.807	0
Melanocyte	HIPK2	1.19293	0.692	0
Melanocyte	CTNND2	1.13045	0.716	0
Melanocyte	IGFBP7	1.11274	0.715	0
Melanocyte	MYO10	1.10298	0.635	0
Melanocyte	PRKG1	1.06368	0.629	0
Melanocyte	CTNNB1	1.05545	0.661	0
Melanocyte	ZEB2	1.00593	0.743	0
Endothelial	FLT1	3.17408	0.768	0
Endothelial	VWF	2.72355	0.742	0
Endothelial	ST6GALNAC3	2.3892	0.935	0
Endothelial	ANO2	2.31772	0.68	0
Endothelial	LDB2	2.31517	0.933	0
Endothelial	PTPRB	2.26983	0.786	0
Endothelial	PLPP1	2.25887	0.783	0
Endothelial	GRB10	2.11984	0.822	0
Endothelial	ARL15	2.10594	0.841	0
Endothelial	PIK3R3	2.01126	0.638	0
Endothelial	GALNT18	1.94878	0.652	0
Endothelial	HERPUD1	1.93061	0.707	0
Endothelial	PELI1	1.90288	0.713	0
Endothelial	RAPGEF5	1.84291	0.644	0
Endothelial	PECAM1	1.81305	0.673	0
Endothelial	MRTFB	1.80144	0.803	0
Endothelial	PDLIM1	1.80136	0.651	0
Endothelial	TCF4	1.75743	0.939	0
Endothelial	SLC2A3	1.74333	0.67	0
Endothelial	SEC14L1	1.73255	0.774	0
Endothelial	MAGI1	1.63444	0.81	0
Endothelial	ARHGAP26	1.62074	0.909	0
Endothelial	PREX2	1.61	0.606	0
Endothelial	EMCN	1.56836	0.679	0
Endothelial	ITPRIP	1.53175	0.601	0
Endothelial	DOCK9	1.52881	0.842	0
Endothelial	KALRN	1.50045	0.701	0
Endothelial	UBC	1.493	0.743	0
Endothelial	MEF2C	1.43904	0.702	0
Endothelial	NEDD9	1.42689	0.651	0
Endothelial	EPAS1	1.42592	0.863	0
Endothelial	MAST4	1.36999	0.679	0
Endothelial	INSR	1.35827	0.718	0
Endothelial	CADPS2	1.2803	0.788	0
Endothelial	PRKCH	1.20914	0.746	0
Endothelial	ARHGAP29	1.16703	0.722	0
Endothelial	CDK17	1.12946	0.709	0
Endothelial	ZEB1	1.11994	0.801	0
Endothelial	CLIC4	1.09666	0.677	0
Endothelial	NFIB	1.08598	0.791	0
Endothelial	RAPGEF1	1.06083	0.667	0
Endothelial	PKP4	1.06049	0.816	0
Endothelial	ELMO1	1.05361	0.809	0
Endothelial	MAN1A1	1.02611	0.691	0
Endothelial	ARHGEF7	1.23353	0.655	2.0103e-221
Macrophage	F13A1	3.71022	0.729	0
Macrophage	CD163	3.0359	0.806	0
Macrophage	SLC1A3	2.84666	0.707	0
Macrophage	MRC1	2.81937	0.704	0
Macrophage	RAB31	2.71799	0.793	0
Macrophage	SLC8A1	2.63618	0.692	0
Macrophage	STAB1	2.50623	0.663	0
Macrophage	TLR2	2.41862	0.692	0
Macrophage	SLCO2B1	2.4107	0.683	0
Macrophage	DOCK4	2.40998	0.821	0
Macrophage	EPB41L3	2.4053	0.755	0
Macrophage	SRGN	2.37468	0.744	0
Macrophage	MSR1	2.33527	0.675	0
Macrophage	TBXAS1	2.32903	0.763	0
Macrophage	RNF149	2.31849	0.871	0
Macrophage	CTSB	2.27963	0.74	0
Macrophage	KYNU	2.18512	0.601	0
Macrophage	RBPJ	2.15481	0.725	0
Macrophage	ACSL1	2.14249	0.806	0
Macrophage	SIPA1L1	2.02743	0.755	0
Macrophage	LDLRAD4	1.98528	0.815	0
Macrophage	RNF144B	1.96986	0.626	0
Macrophage	DOCK2	1.87878	0.746	0
Macrophage	ATP8B4	1.86323	0.615	0
Macrophage	SMAP2	1.84907	0.69	0
Macrophage	AGFG1	1.82603	0.714	0
Macrophage	RUNX1	1.79062	0.727	0
Macrophage	DPYD	1.77235	0.891	0
Macrophage	MERTK	1.7568	0.694	0
Macrophage	PLXDC2	1.74004	0.857	0
Macrophage	FYB1	1.72582	0.62	0
Macrophage	PTPRE	1.71011	0.615	0
Macrophage	MAP3K8	1.70711	0.611	0
Macrophage	SRGAP1	1.70459	0.653	0
Macrophage	SAMSN1	1.68704	0.674	0
Macrophage	DISC1	1.65669	0.649	0
Macrophage	MEF2C	1.65419	0.671	0
Macrophage	HIF1A	1.60598	0.772	0
Macrophage	ARHGAP24	1.57138	0.674	0
Macrophage	ARHGAP15	1.56563	0.685	0
Macrophage	SRGAP2	1.55451	0.66	0
Macrophage	ELMO1	1.54729	0.806	0
Macrophage	SLC9A9	1.53222	0.731	0
Macrophage	FAM49B	1.52468	0.725	0
Macrophage	ETV6	1.49973	0.787	0
Macrophage	ARHGAP18	1.48622	0.662	0
Macrophage	BMP2K	1.476	0.644	0
Macrophage	FKBP5	1.46158	0.886	0
Macrophage	TBC1D14	1.45503	0.684	0
Macrophage	MEF2A	1.43166	0.742	0
Macrophage	FGD4	1.41861	0.725	0
Macrophage	DLEU2	1.41762	0.68	0
Macrophage	IRAK3	1.40493	0.623	0
Macrophage	TRPS1	1.40312	0.753	0
Macrophage	SAT1	1.36774	0.829	0
Macrophage	FMN1	1.36369	0.833	0
Macrophage	JARID2	1.34112	0.671	0
Macrophage	ITSN1	1.32471	0.674	0
Macrophage	AKAP13	1.30029	0.857	0
Macrophage	DOCK8	1.2854	0.675	0
Macrophage	CMIP	1.28097	0.673	0
Macrophage	FCHSD2	1.28004	0.793	0
Macrophage	SSH2	1.27086	0.797	0
Macrophage	ARHGAP26	1.2701	0.796	0
Macrophage	PTPRC	1.25027	0.676	0
Macrophage	MGAT5	1.21764	0.605	0
Macrophage	ITPR2	1.2043	0.708	0
Macrophage	NAMPT	1.19772	0.756	0
Macrophage	GAB2	1.19249	0.672	0
Macrophage	MYO5A	1.18271	0.724	0
Macrophage	FTH1	1.13638	0.607	0
Macrophage	ZEB2	1.13312	0.808	0
Macrophage	GNAQ	1.12891	0.809	0
Macrophage	ANKS1A	1.1284	0.61	0
Macrophage	FRMD4B	1.11788	0.691	0
Macrophage	WDFY3	1.08298	0.74	0
Macrophage	UBE2E2	1.06773	0.725	0
Macrophage	MAML3	1.06219	0.607	0
Macrophage	TAOK3	1.05404	0.636	0
Macrophage	QKI	1.04334	0.842	0
Macrophage	RAPGEF1	1.03898	0.617	0
Macrophage	ATG7	1.03425	0.681	0
Macrophage	RBM47	1.03306	0.796	0
Macrophage	STARD13	1.09722	0.649	3.8714e-261
T cell	PARP8	3.19379	0.883	0
T cell	AOAH	3.18938	0.745	0
T cell	PTPRC	3.11506	0.889	0
T cell	SKAP1	2.91076	0.736	0
T cell	STAT4	2.80581	0.738	0
T cell	CD247	2.73362	0.617	0
T cell	SYTL3	2.64235	0.77	0
T cell	CNOT6L	2.61428	0.762	0
T cell	FYN	2.51299	0.883	0
T cell	PRKCH	2.50485	0.815	0
T cell	ARHGAP15	2.44092	0.752	0
T cell	IKZF1	2.39683	0.638	0
T cell	SLC38A1	2.36427	0.605	0
T cell	ETS1	2.30293	0.709	0
T cell	CDC42SE2	2.23293	0.723	0
T cell	DOCK10	2.06803	0.623	0
T cell	PPP2R5C	1.96915	0.698	0
T cell	EML4	1.85176	0.661	0
T cell	STK4	1.85022	0.606	0
T cell	PIP4K2A	1.81877	0.782	0
T cell	RASA2	1.78852	0.65	0
T cell	SMCHD1	1.6676	0.743	0
T cell	MBNL1	1.63776	0.864	0
T cell	ANKRD44	1.60379	0.721	0
T cell	IQGAP2	1.50611	0.712	0
T cell	CBLB	1.1793	0.84	0
T cell	CELF2	1.02773	0.754	1.00726e-236
T cell	ATXN1	1.29844	0.676	2.50916e-211
T cell	SSH2	1.01508	0.618	8.06655e-151
Schwann	NRXN1	4.18428	0.87	0
Schwann	CDH19	3.14535	0.922	0
Schwann	SCN7A	2.98958	0.766	0
Schwann	ADGRB3	2.87235	0.816	0
Schwann	XKR4	2.70302	0.639	0
Schwann	SLC35F1	2.67333	0.707	0
Schwann	GRIK2	2.66766	0.74	0
Schwann	SORCS1	2.66427	0.83	0
Schwann	NEGR1	2.63305	0.875	0
Schwann	NRXN3	2.57159	0.843	0
Schwann	CHL1	2.34212	0.8	0
Schwann	NCAM2	2.3379	0.881	0
Schwann	NCAM1	1.99555	0.618	0
Schwann	IL1RAPL1	1.95344	0.662	0
Schwann	ADGRL3	1.95034	0.618	0
Schwann	CADM2	1.8711	0.821	0
Schwann	ARHGEF26	1.79362	0.609	0
Schwann	SAMHD1	1.71389	0.75	0
Schwann	FIGN	1.68387	0.632	0
Schwann	ARHGAP24	1.55122	0.748	0
Schwann	PRKCA	1.45131	0.698	0
Schwann	DLC1	1.435	0.863	0
Schwann	FOXO1	1.47583	0.787	4.54604e-290
Schwann	EHBP1	1.50398	0.9	3.10422e-273
Schwann	ABCA6	1.30978	0.64	1.23974e-240
Schwann	ABCA8	1.28433	0.684	5.14293e-237
Schwann	STARD13	1.42243	0.834	1.34103e-224
Schwann	DST	1.23334	0.874	1.62567e-223
Schwann	SORBS1	1.03348	0.722	9.72283e-201
Schwann	ANK3	1.22834	0.896	1.65062e-192
Schwann	CLIC4	1.26322	0.724	8.97675e-191
Pericyte	MYH11	2.60071	0.685	0
Pericyte	CARMN	2.52222	0.656	0
Pericyte	PRKG1	2.28284	0.904	0
Pericyte	SYNPO2	1.68709	0.706	1.62797e-245
Pericyte	RBPMS	1.64324	0.871	1.03706e-236
Pericyte	CALD1	1.55227	0.808	4.17352e-228
Pericyte	NR2F2-AS1	1.49091	0.694	5.94894e-219
Pericyte	LPP	1.65313	0.921	2.16085e-199
Pericyte	RCAN2	1.52189	0.801	9.83334e-193
Pericyte	COL4A2	1.37892	0.607	2.41299e-192
Pericyte	TPM1	1.43093	0.622	2.64938e-186
Pericyte	SORBS1	1.80272	0.705	5.95977e-178
Pericyte	EBF1	1.05308	0.767	2.5274e-130
Pericyte	DMD	1.20992	0.816	5.78303e-111
Pericyte	ZFHX3	1.29912	0.701	1.39879e-91
Pericyte	DLC1	1.15615	0.631	8.08865e-90
Pericyte	ATP2A2	1.20614	0.65	5.2524e-86
Pericyte	EPS8	1.15944	0.71	1.45757e-79
Pericyte	PPP1R12A	1.08943	0.617	6.80182e-57
Pericyte	PLCB4	1.31937	0.668	2.16733e-35
B cell	BANK1	3.37989	0.812	0
B cell	RALGPS2	2.42137	0.824	0
B cell	PLCG2	1.96931	0.686	1.24114e-296
B cell	RIPOR2	1.85962	0.655	1.69633e-296
B cell	ARHGAP15	2.06494	0.827	2.99108e-293
B cell	SMAP2	1.88499	0.745	6.3664e-231
B cell	INPP5D	1.63009	0.639	3.27563e-215
B cell	PTPRC	1.3774	0.698	2.12356e-212
B cell	ARHGAP24	2.43516	0.761	9.61451e-163
B cell	PDE7A	1.77916	0.698	7.64551e-136
B cell	CCND3	1.49621	0.659	6.85399e-134
B cell	MEF2C	1.387	0.659	2.88867e-117
B cell	DOCK2	1.31647	0.604	2.77759e-108
B cell	ANKRD44	1.6485	0.843	5.27702e-100
B cell	MGAT5	1.82155	0.753	3.40669e-96
B cell	CDC42SE2	1.31428	0.678	2.88497e-80
B cell	VOPP1	1.59807	0.616	1.93721e-78
B cell	SMCHD1	1.3735	0.894	1.05178e-76
B cell	ST6GAL1	1.63714	0.675	5.3695e-72
B cell	NCOA3	1.44536	0.725	7.15246e-71
B cell	BCL2	1.07402	0.769	1.54082e-70
B cell	CDK14	1.61187	0.69	2.50267e-65
B cell	LYN	1.39787	0.627	8.65133e-65
B cell	TXNIP	1.32601	0.612	6.51558e-60
B cell	SP100	1.28878	0.608	1.0527e-56
B cell	PRKCB	1.19798	0.792	3.6921e-55
B cell	ETV6	1.0497	0.714	1.18478e-46
B cell	PRDM2	1.32063	0.616	1.81464e-46
B cell	OSBPL10	1.43716	0.722	2.27326e-45
B cell	FBXW7	1.47724	0.659	1.05403e-44
B cell	SEL1L3	1.39955	0.612	8.29392e-44
B cell	FCHSD2	1.00152	0.843	2.30602e-43
B cell	SSH2	1.04645	0.773	9.38992e-40
