## Supplementary material for "Single-cell multiome and enhancer connectome of human retinal pigment epithelium and choroid nominate pathogenic variants in age-related macular degeneration": Data S3

### Sheet: scRNAcentralVsPeripheralRPE
Data S3. Differentially expressed genes in macular RPE compared to peripheral RPE, Related to Figure S2
Gene	mean_log2FC	macularRPE_fraction_expressed	peripheralRPE_fraction_expressed	adjusted_p_value
PDE3A	1.14707	0.401	0.173	3.00182e-249
AC018742.1	1.14647	0.527	0.241	0
WFDC1	1.01522	0.367	0.138	3.7241e-251
SPRY4-AS1	0.870902	0.412	0.148	0
CCDC60	0.770114	0.491	0.231	4.79889e-286
RYR3	0.763107	0.582	0.389	1.88892e-221
SULF1	0.580095	0.736	0.613	1.29586e-210
PDE1C	0.543324	0.876	0.901	5.1331e-188
KCNIP4	-0.512342	0.498	0.705	3.50045e-162
VEPH1	-0.530057	0.338	0.669	0
ITGBL1	-0.540345	0.281	0.607	0
INSYN2B	-0.595905	0.253	0.574	0
SLC16A12	-0.614646	0.464	0.763	0
L3MBTL4	-0.637223	0.166	0.523	0
NCKAP5	-0.66227	0.861	0.983	0
PDE4D	-0.727125	0.184	0.601	0
ABLIM1	-0.746404	0.285	0.667	0
EGF	-0.976455	0.094	0.496	0
