## Supplementary material for "Single-cell multiome and enhancer connectome of human retinal pigment epithelium and choroid nominate pathogenic variants in age-related macular degeneration": Data S7

### Sheet: SupData4_TF_-logPadj
Data S7. -log10 adjusted P values for TF motifs by cell type, Related to Figure S6
Transcription factor	RPE	Fibroblast	Melanocyte	Endothelial	Macrophage	T cell	Schwann
AC0021266	0	0	0	0	0	0	0
AC0125311	3.88986	0	0	0	0	0	0
AC2261502	0	0	0	0	0	0	0
AHR	1.46986	0.682957	1.25696	1.01646	6.09626	14.9636	0.973557
AHRR	1.46986	0.682957	1.25696	1.01646	6.09626	14.9636	0.973557
AIRE	0	0	0	0	0	0	0
AL5921702	0.0291575	0	0	0	0	0	0
AL6628245	0.526957	0	0	4.23056	4.85176	1.60426	1.07556
AL6628286	0	1.64546	1.04596	4.12706	3.27926	10.9865	6.69936
AL6628305	0	0	0	0	0	0	0
AL6628334	0	0	0	0	0	0	0
AL66283413	0	0	0	0	0	0	0
AL7735441	0	0	0	0	0	0	0
AL8445277	0.526957	0	0	4.23056	4.85176	1.60426	1.07556
AL8448538	0	0	0	0	0	0	0
AL8454643	0	0	0	0	0	0	0
ALX1	9.36916	0	0	0	0	0	0
ALX3	34.3954	0	0	0	0	0	0
ALX4	14.3684	0	0	0	0	0	0
AR	0	0	0.888557	0.187757	0	0	2.15976
ARID2	0.667757	0	0	0	0.219257	1.06716	0
ARID3A	0	0	0	0	0	0	0
ARID3B	0.326657	0	0	0	0	0	0
ARID3C	0	0	0	0	0	0	0
ARID5A	0	0	0	0	0	0	0
ARID5B	0	0	0.771457	0	0	0	0
ARNT	0.491157	0	9.44946	1.07806	5.03626	12.0247	0
ARNT2	5.40196	3.56876	6.53786	8.01356	14.4875	46.0188	14.298
ARNTL	2.40926	0	13.9617	0.0659575	4.90156	7.53536	0
ARNTL2	2.34716	0	12.9526	0	4.21526	8.55276	0
ARX	5.45606	0	0	0	0	0	0
ASCL1	0	2.81016	0.247357	0	0.584057	2.60606	0.169657
ASCL2	0	4.05896	2.87696	0	0.762157	0.887757	0.696857
ATF1	0	2.17386	0.799857	5.68766	4.66556	16.4439	6.16446
ATF2	0	0	0	0	0.171057	0	0
ATF3	0	0	14.9956	0.428957	8.41546	10.5104	1.71896
ATF4	0	40.4932	0	0	3.61646	0	0
ATF5	0	0.877857	0	0	4.66966	0	0
ATF6	0.663957	1.32976	1.01246	4.62926	8.74256	20.7627	6.08856
ATF6B	0	1.64546	1.04596	4.12706	3.27926	10.9865	6.69936
ATF7	0	4.96186	0.0535575	4.28336	1.33786	2.61766	5.14146
ATOH1	2.33876	0	0	0.221357	2.91826	0.0519575	0
ATOH7	0	0	0	0	0	0	0
ATOH8	8.11426	0	0	1.87296	0.920657	11.7619	0
BACH1	0	97.8677	0	31.4171	5.95736	0	3.21796
BACH2	0	93.1588	0	31.0169	10.1036	0	2.78776
BARHL1	7.30106	0	0	0	0	0	0
BARHL2	0	0	0.217957	0	0	0	0
BARX1	2.15386	0	0	0	0	0	0
BARX2	1.19656	0	0	0	0	0	0
BATF	0	19.2637	0	0	0	0	0
BATF3	0	5.97626	0	4.16396	0.460357	0.842657	2.90706
BBX	0	0	0	0	0	0	0
BCL11A	0	1.78006	0	0.709757	246.724	1.72906	0
BCL11B	0	1.78006	0	0.709757	246.724	1.72906	0
BCL6	0	0.0488575	0	0	0	0	0
BCL6B	0	0	0	0	0	0	0
BHLHA15	0	0	0	0	0	0	0
BHLHE22	0	0	0	0	0	0	0
BHLHE23	0	0	0	0	0	0	0
BHLHE40	2.78796	0	11.4719	0.993657	2.15486	9.13616	0
BHLHE41	0.909057	0	13.2388	1.00926	3.11826	9.02726	0
BPTF	0	0	0	0	0	0	0
BRCA1	0	0	0	0	0	0	0
BSX	17.0407	0	0	0	0	0	0
BX0885802	0	0	0	0	0	0	0
BX2846861	0	0	0	0	0	0	0
BX9272396	0	0	0	0	0	0	0
C11orf9	0	0	0	0	0	0	0
C13orf38SOHLH2	5.20706	0.884757	8.00216	3.61486	4.95936	22.3562	3.43696
CBFB	0	0	0	0	11.7573	14.0009	0
CDC5L	0	0	0	0	0	0	0
CDX1	0	0	0	0	0	0	0
CDX2	0	0	0	0	0	0	0
CDX4	0	0	0	0	0	0	0
CEBPA	0	80.7783	0	0	8.47096	0	0
CEBPB	0	74.5773	0	0	37.8545	0	0
CEBPD	0	57.5781	0	0	15.0823	0	0
CEBPE	0	49.7544	0	0	15.5373	0	0
CEBPG	0	40.9348	0	0	29.2273	0	0
CEBPZ	3.50256	0	0	0	0.0976575	4.23136	0.616157
CENPB	2.39076	0.0712575	1.02126	0	1.08366	4.44736	0.588757
CGBP	3.77816	0	0	0	0	2.98806	0
CIC	0	0	0	0	1.36306	0	0
CLOCK	0	0	0.567257	0	0	0	0
CPEB1	0	0	0	0	0	0	0
CR3545653	0.526957	0	0	4.23056	4.85176	1.60426	1.07556
CR3882194	0	0	0	0	0	0	0
CR3882292	0	0	0	0	0	0	0
CR7538031	0	1.64546	1.04596	4.12706	3.27926	10.9865	6.69936
CR7597334	0.526957	0	0	4.23056	4.85176	1.60426	1.07556
CR7597843	0	0	0	0	0	0	0
CR7598154	0	0	0	0	0	0	0
CR8124782	0	0	0	0	0	0	0
CR8477943	0	0	0	0	0	0	0
CR9257962	0	1.64546	1.04596	4.12706	3.27926	10.9865	6.69936
CR9338788	0	0	0	0	0	0	0
CR9368773	0.526957	0	0	4.23056	4.85176	1.60426	1.07556
CREB1	0	0.289257	2.82706	5.66826	6.71866	23.8413	4.02376
CREB3	0	6.26506	0	9.75156	4.40466	11.7948	6.16216
CREB3L1	0.448457	0	0	0.618657	3.03536	4.66146	0
CREB3L2	0	0	4.57916	0.105857	1.80106	0.707957	0
CREB3L3	0	6.26506	0	9.75156	4.40466	11.7948	6.16216
CREB3L4	0	6.26506	0	9.75156	4.40466	11.7948	6.16216
CREB5	0	3.74656	0	3.35446	1.21856	0.993857	3.79316
CREM	0	6.44426	0	5.18866	2.81946	1.77286	5.91166
CRX	149.789	0	0	0	0	0	0
CSDA	0	0	0	0	0	0	0
CT4768282	0.0291575	0	0	0	0	0	0
CTCF	66.0495	11.5522	22.5589	11.8174	18.7256	77.8313	23.4488
CTCFL	82.7115	16.1963	51.1351	21.6396	28.456	163.178	37.9537
CUX1	0.998857	0	0	0	0	0	0
CUX2	0	0	0	0	0	0	0
CXXC1	3.55246	0	1.34196	0.611257	1.10126	7.89516	0.258157
DBP	0.194157	0	0	0	0	0	0
DBX2	5.21736	0	0	0	0	0	0
DDIT3	0	0	0	1.14446	1.44556	0	0
DLX1	18.2921	0	0	0	0	0	0
DLX2	6.30086	0	0	0	0	0	0
DLX3	6.30086	0	0	0	0	0	0
DLX4	6.30086	0	0	0	0	0	0
DLX5	2.69886	0	0	0	0	0	0
DLX6	19.2519	0	0	0	0	0	0
DMBX1	162.351	0	0	0	0	0	0
DMRT1	0	0	0.241457	0	0	0	0
DMRT2	0	0	0	0	0	0	0
DMRT3	0	0	0	0	0	0	0
DMRTA2	0	0	0	0	0	0	0
DMRTC2	0	0	0	0	0	0	0
DNMT1	69.0789	11.668	42.824	19.4224	21.5685	198.787	32.961
DPRX	154.541	0	0	0	0	0	0
DRGX	15.3663	0	0	0	0	0	0
DUX1	0.0291575	0	0	0	0	0	0
DUX3	0.0291575	0	0	0	0	0	0
DUX4	0.0291575	0	0	0	0	0	0
DUX4L2	0.0291575	0	0	0	0	0	0
DUX4L3	0.0291575	0	0	0	0	0	0
DUX4L5	0.0291575	0	0	0	0	0	0
DUX4L6	0.0291575	0	0	0	0	0	0
DUXA	2.76596	0	0	0	0	0	0
E2F1	3.02656	0	1.16046	1.71266	0.282757	10.5189	1.91166
E2F2	2.20816	1.20836	5.19926	3.74486	4.88416	21.0726	1.87596
E2F3	0	0	0	0	0	0	0
E2F4	14.347	10.5587	26.6511	18.27	27.5184	85.0504	23.9503
E2F5	1.45706	0	8.88936	1.09996	5.98616	24.1648	2.44616
E2F6	7.78316	15.9574	29.5949	18.5692	9.73836	66.0219	24.6002
E2F7	0	0.0536575	0	0.0733575	0	0	0.316157
E2F8	0	1.80216	0	0	0	0	1.07956
E4F1	0	0	6.49586	5.93706	7.55796	20.0511	5.29966
EBF1	0.178057	13.4669	0	13.999	0.979357	5.65956	4.19716
EGR1	41.3499	17.7224	45.3691	21.7296	30.4724	201.805	48.6709
EGR2	14.2315	10.841	16.9696	10.6807	13.0497	87.3983	20.4649
EGR3	4.04146	4.93426	7.87586	9.83296	9.99576	41.9867	12.8386
EGR4	11.1426	7.56936	13.9013	12.7785	7.57406	64.5937	21.0816
EHF	0	0	5.51086	6.75196	98.3027	69.5167	1.61426
ELF1	0	1.14676	14.4622	17.486	150.932	187.238	8.28866
ELF2	0	2.12636	0.0540575	42.559	154.554	57.7073	1.43016
ELF3	0	0	2.19586	6.30566	90.8028	49.0367	0.697957
ELF4	0	0	9.77276	5.99066	80.0411	91.0195	2.39446
ELF5	0	0	0.753357	10.17	243.63	67.6142	0.577057
ELK1	0	0	16.1251	9.39176	51.6476	115.52	3.04166
ELK3	0	0	16.8619	8.14806	51.766	110.447	3.32366
ELK4	0	2.63136	22.2827	23.8	90.2561	197.664	12.2126
EMX1	51.0877	0	0	0	0	0	0
EMX2	53.2795	0	0	0	0	0	0
EN1	38.4355	0	0	0	0	0	0
EN2	32.2053	0	0	0	0	0	0
ENO1	0.944957	0	0.296857	0.833157	5.96876	0	0
ENSG00000187728	0	10.5444	0	0	0	0	0
ENSG00000215754	0.0291575	0	0	0	0	0	0
ENSG00000217642	0.0291575	0	0	0	0	0	0
ENSG00000224558	0.0291575	0	0	0	0	0	0
ENSG00000225958	0.0291575	0	0	0	0	0	0
ENSG00000226866	0.0291575	0	0	0	0	0	0
ENSG00000227522	0.0291575	0	0	0	0	0	0
ENSG00000228710	0.0291575	0	0	0	0	0	0
ENSG00000229544	16.3251	0	0	0	0	0	0
ENSG00000230380	0.0291575	0	0	0	0	0	0
ENSG00000230776	0.0291575	0	0	0	0	0	0
ENSG00000232923	0.0291575	0	0	0	0	0	0
ENSG00000233294	0.0291575	0	0	0	0	0	0
ENSG00000233361	0.0291575	0	0	0	0	0	0
ENSG00000233698	0.0291575	0	0	0	0	0	0
ENSG00000233794	0.0291575	0	0	0	0	0	0
ENSG00000234254	0	0	0	0	0.423057	0	0
ENSG00000234550	0.0291575	0	0	0	0	0	0
ENSG00000235187	0	0.490157	5.57906	6.68096	63.3753	74.0539	2.74776
ENSG00000236207	0.0291575	0	0	0	0	0	0
ENSG00000237516	0.0291575	0	0	0	0	0	0
ENSG00000250096	0	0	0	0	10.9204	21.4162	0
ENSG00000250542	0	0	0.819557	0	0	0	0
ENSG00000250589	0.0291575	0	0	0	0	0	0
ENSG00000250811	0	0	0	0.938757	1.35326	4.20056	0
EOMES	0	0	0	0	0	9.49146	0
EP300	0	1.72996	2.96456	4.75646	7.21706	6.79956	0.420357
EPAS1	1.23396	4.43736	4.38396	9.06386	1.94446	30.453	7.95646
ERF	0	1.74686	12.7988	15.2915	74.333	91.6113	3.00036
ERG	0	1.93376	12.3044	8.11226	56.1884	72.5776	2.81426
ESR1	0.613357	0.701157	0	5.53396	5.85876	6.72696	1.56616
ESR2	1.13506	0	0	1.73376	1.30056	2.97136	0
ESRRA	0	0	0	0.455157	0	0	0
ESRRB	0	0	0	0	0	0	0
ESRRG	0	0	0	0.156457	0	0	0
ESX1	27.8291	0	0	0	0	0	0
ETS1	0	0.709057	15.7646	9.29816	42.7341	85.3649	5.19166
ETS2	0	3.99386	4.33886	30.9915	131.962	102.354	4.43536
ETV1	0	0.554357	13.7436	7.32746	18.1569	87.003	2.05006
ETV2	0	0.933857	3.93906	17.7458	54.0954	46.4727	1.26056
ETV3	0	0	13.3784	6.22106	40.8409	85.2124	3.01326
ETV4	0	0.319457	11.7678	7.33476	24.6393	86.9391	2.99606
ETV5	0	0.317857	13.3958	6.74116	23.8843	96.6604	1.89706
ETV6	0	0	2.33316	16.0899	142.645	82.7956	3.11446
ETV7	0	0	0.100757	17.2978	59.4833	31.8351	0.554257
EVX1	38.911	0	0	0	0	0	0
EVX2	44.4925	0	0	0	0	0	0
FERD3L	0	0.695257	0	0.441457	2.76246	2.17526	0
FEV	0	0.0576575	14.4032	6.65826	48.8461	91.0006	3.43996
FEZF1	0	0	0	0	0	0	0
FEZF2	0	0	0	0	0	0	0
FIGLA	3.18156	0	0	0.896057	1.76106	1.41746	0
FLI1	0	1.66036	15.4435	9.15896	42.4137	84.8174	2.56476
FOS	0	165.673	0	31.9421	1.12896	0	6.45316
FOSB	0	86.3443	0	14.722	0.612557	0	3.01346
FOSL1	0	160.365	0	38.0789	7.81956	0	5.60526
FOSL2	0	167.528	0	43.636	4.33076	0	7.61606
FOXA1	0	4.77896	0	0	0	0	0
FOXA2	0	9.16216	0	0	0	0	0
FOXA3	0	2.45306	0	0	0	0	0
FOXB1	0	0	0	0	0	0	0
FOXB2	0	1.94076	0	0	0	0	0
FOXC1	0	0	0	0	0	0	0
FOXC2	0	0	0	0	0	0	0
FOXD1	0	0	4.29246	0	0	0	0.0356575
FOXD2	0	0	0	0	0	0	0
FOXD3	0	3.98066	0	0	0	0	0
FOXD4	0	0	5.36396	0	0	0	0
FOXD4L1	0	0	5.36396	0	0	0	0
FOXD4L2	0	0	4.21986	0	0	0	0.105857
FOXD4L3	0	0	4.21986	0	0	0	0.105857
FOXD4L4	0	0	4.21986	0	0	0	0.105857
FOXD4L5	0	0	4.21986	0	0	0	0.105857
FOXD4L6	0	0	4.21986	0	0	0	0.105857
FOXE1	0	0	0	0	0	0	0
FOXE3	0	0	4.29246	0	0	0	0.0356575
FOXF1	0	1.39126	1.09476	0	0	0	0
FOXF2	0	0.682957	0.625557	0	0	0	0
FOXG1	0	0	9.69756	0	0	0	0
FOXH1	0	0	0	0	0	0	0
FOXI1	0	2.16326	0	0	0	0	0
FOXI2	0	1.63686	0	0	0	0	0
FOXJ1	0	0	5.36396	0	0	0	0
FOXJ2	0	7.40106	0	0	0	0	0
FOXJ3	0	0	7.63466	0	0	0	0
FOXK1	0	0.381557	5.57766	0	0	0	0
FOXK2	0	0	11.7919	0	0	0	0
FOXL1	0	0	0	0	0	0	0
FOXL2	0	0	8.30026	0	0	0	0
FOXM1	0	0	0	0	0	0	0
FOXN2	0	0	8.30026	0	0	0	0
FOXN3	0	0	8.30026	0	0	0	0
FOXO1	0	0	9.69756	0	0	0	0
FOXO3	0	0	5.67356	0	0	0	0.530957
FOXO4	0	0.962757	1.34676	0	0	0	0
FOXO6	0	0	0	0	0	0	0
FOXP1	0	0	9.69756	0	0	0	0
FOXP2	0	1.26126	2.06436	0	0	0	0
FOXP3	0	0	4.21986	0	0	0	0.105857
FOXP4	0	0	9.69756	0	0	0	0
FOXQ1	0	0	0.645657	0	0	0	0
FOXS1	0	7.03556	0	0	0	0	0
FUBP1	0	0	0	0	0	0	0
GABPA	0	0.282857	25.8163	11.6628	76.1744	182.746	11.0569
GATA1	0	0	0	0	0	0	0
GATA2	0	0	0	0	0	0	0
GATA3	0	0	0	0	0	0	0
GATA4	0	0	0	0	0	0	0
GATA5	0	0	0	0	0	0	0
GATA6	0	0	0	0	0	0	0
GBX1	38.4886	0	0	0	0	0	0
GBX2	28.4884	0	0	0	0	0	0
GCM1	0.510357	0	0	0	0.511557	0.618157	0
GCM2	0	0.176757	0.474957	0.537257	1.59106	7.23006	1.20146
GFI1	0	0	0	0	0	0	0
GFI1B	0	0	0	0	0	0	0
GLI1	0	6.25906	0.114657	3.85346	4.44616	13.8001	3.87656
GLI2	0	5.94796	0.175757	4.41886	3.60716	10.2298	3.13196
GLI3	0	2.46256	0	0.661757	0.0340575	3.78336	1.67416
GLIS1	2.71446	1.21056	1.55796	1.86026	5.61176	16.2315	3.58416
GLIS2	10.9936	4.35066	9.91586	7.09286	10.245	30.5907	11.4628
GLIS3	0.881357	0.0592575	2.19176	2.53186	5.37846	9.30776	2.07436
GMEB1	0	0	0	0	0	1.40466	0
GMEB2	0	0	0	0	0	0	0
GRHL1	0	0	0	0	0	0	0
GSC	201.339	0	0	0	0	0	0
GSC2	195.821	0	0	0	0	0	0
GSX1	42.0061	0	0	0	0	0	0
GSX2	24.3091	0	0	0	0	0	0
HAND1	0	0	0	0	0	0	0
HAND2	0	0	0	0	0	0	0
HBP1	0	0	0	0	0	0	0
HDX	0	0.437457	0	0	0	0	0
HES1	6.92796	0	3.63876	3.29046	5.02846	20.8693	2.10986
HES2	0.407157	0	2.26826	0.175957	0.858057	1.24206	0
HES4	9.13716	0	6.40646	2.32016	3.91206	23.4337	1.06256
HES5	2.43066	0	0	0	2.81066	1.70656	0
HES7	3.53036	0	0	0	3.45166	0.992057	0
HESX1	24.9537	0	0	0	0	0	0
HEY1	2.48406	0	6.20826	1.31746	2.18076	8.45116	0
HEY2	2.67836	0	5.00686	1.18086	2.35586	6.75546	0
HEYL	1.52556	0	4.12496	0.723957	0.755257	6.78136	0
HHEX	0	0	0.0793575	0	0	0	0
HIC1	8.12016	0	0	0.430057	5.63416	13.7989	2.87166
HIC2	14.1016	0	0.151057	1.62366	4.78126	2.60296	1.99676
HIF1A	4.58156	0.100057	9.74946	6.46006	4.33916	26.0868	2.82326
HINFP	0	0.394057	1.37636	3.08606	9.33866	16.6462	0
HIVEP1	0	9.75426	0	0.363257	0	0	0
HIVEP2	0	6.07176	0.0468575	5.77046	5.63076	5.80596	0.959257
HIVEP3	0	9.75426	0	0.363257	0	0	0
HLF	0	2.68266	0	0	0	0	0
HLTF	0	0	0	0	0	0	0
HLX	22.9097	0	0	0	0	0	0
HMBOX1	0.580657	0	0	0	0	0	0
HMG20B	0	0	0	0	0	0	0
HMGA1	0	0	0	0	0	0	0
HMGA2	0	0	0	0	0	0	0
HMX1	4.24826	0	0	0	0	0	0
HMX2	4.55466	0	0	0	0	0	0
HMX3	6.85986	0	0	0	0	0	0
HNF1A	0	0	0	0	0	0	0
HNF1B	0	0	0	0	0	0	0
HNF4A	6.31586	0	0	0	0	0	0
HNF4G	4.68496	0	0	0	0	0	0
HOMEZ	0	0	0	0	0	0	0
HOXA1	45.1058	0	0	0	0	0	0
HOXA11	0	0	0	0	0	0	0
HOXA13	0	0	0	0	0	0	0
HOXA2	9.79236	0	0	0	0	0	0
HOXA3	0	0	0	0	0	0	0
HOXA4	3.88986	0	0	0	0	0	0
HOXA5	0	0	0	0	0	0	0
HOXA6	4.52656	0	0	0	0	0	0
HOXA7	0.894157	0	0	0	0	0	0
HOXA9	0	0	0	0	0	0	0
HOXB1	0	0.812357	0	0.0404575	0	0	0
HOXB13	0	0	0	0	0	0	0
HOXB2	46.3704	0	0	0	0	0	0
HOXB3	31.6126	0	0	0	0	0	0
HOXB4	2.23496	0	0	0	0	0	0
HOXB5	25.4239	0	0	0	0	0	0
HOXB6	0	0	0	0	0	0	0
HOXB7	0	0	0	0	0	0	0
HOXB8	0	0	0	0	0	0	0
HOXB9	0	0	0	0	0	0	0
HOXC10	0	0	0	0	0	0	0
HOXC11	0	0	0	0	0	0	0
HOXC12	0	0	0	0	0	0	0
HOXC13	0	0	0	0	0	0	0
HOXC5	2.54346	0	0	0	0	0	0
HOXC6	0	0	0	0	0	0	0
HOXC8	0	0	0	0	0	0	0
HOXC9	2.12196	0	0	0	0	0	0
HOXD1	35.2681	0	0	0	0	0	0
HOXD10	0	0	0	0	0	0	0
HOXD11	0	0	0	0	0	0	0
HOXD12	0	0	0	0	0	0	0
HOXD13	0	0	0	0	0	0	0
HOXD3	0	0	0	0	0	0	0
HOXD4	0	0	0	0	0	0	0
HOXD8	7.35206	0	0	0	0	0	0
HOXD9	0	0	0	0	0	0	0
HSF1	0	0	0	0	0	0	0
HSF2	0	0	0	0	0	0	0
HSF4	0	0	0	0	0	0	0
HSFY1	0	0	0	0	0	0	0
HSFY2	0	0	0	0	0	0	0
ID1	3.24666	0	13.6721	0.359157	2.02196	8.46366	0
ID2	3.24666	0	13.6721	0.359157	2.02196	8.46366	0
ID3	19.3427	0	0	1.34506	3.64226	13.4328	0
ID4	19.3427	0	0	1.34506	3.64226	13.4328	0
IKZF1	0	8.32936	0	0	0	0	0
IKZF4	0	8.32936	0	0	0	0	0
INSM1	1.35386	4.69396	3.04586	6.85716	8.29496	20.1348	16.2283
IRF1	0	0.881357	0	0	25.1383	0	0
IRF2	0	9.14246	0	0	0.947557	0	0
IRF3	0	14.9761	0	0	18.8364	0.798057	0
IRF4	0	3.41096	0	0	26.0079	0	0
IRF5	0	3.14986	0	0	6.10846	5.18766	0
IRF6	0	0	1.03396	3.00696	8.98706	15.5508	0
IRF7	0	4.83516	0	0	0	0	0
IRF8	0	14.1547	0	0	12.5773	3.62956	0
IRF9	0	13.0085	0	0	16.2344	5.64376	0
IRX1	0	0	0	0	0	0	0
IRX2	0	0	0	0	0	0	0
IRX3	0	0	0	0	0	0	0
IRX4	0	0	0	0	0	0	0
IRX5	0	0	0	0	0	0	0
IRX6	0	0	0	0	0	0	0
ISL1	0.0760575	0	0	0	0	0	0
ISL2	1.71436	0	0	0	0	0	0
ISX	41.2709	0	0	0	0	0	0
JDP2	0	116.107	0	25.7651	1.85196	0	3.61946
JUN	0	158.153	0	39.1654	4.54276	0	5.45466
JUNB	0	179.842	0	40.1775	4.61446	0	6.03496
JUND	0	150.124	0	38.966	6.68696	0	4.63036
KDM2B	0	0	0.199357	0	0	0	0
KIAA0415	0	0.381557	5.57766	0	0	0	0
KLF1	0	17.1768	7.44036	28.2388	31.3285	60.1257	21.115
KLF10	0.195257	0.785657	14.4958	6.25356	9.24696	26.8994	11.2746
KLF11	10.5668	5.15326	42.3799	28.1009	41.1817	132.891	33.3425
KLF12	0	1.54766	0	2.28736	2.78436	1.99406	3.25606
KLF13	0.195257	0.785657	14.4958	6.25356	9.24696	26.8994	11.2746
KLF14	10.5668	5.15326	42.3799	28.1009	41.1817	132.891	33.3425
KLF15	36.4405	25.67	19.8878	25.2584	28.4178	140.838	45.3987
KLF16	25.0032	16.487	39.8693	31.3667	35.7508	145.512	47.1567
KLF2	0	9.75086	34.8722	47.6833	60.6593	148.146	39.2415
KLF3	0	4.49096	0.0748575	8.82556	6.74236	10.355	6.13796
KLF4	4.15486	29.4839	35.9074	55.697	62.1429	157.862	52.7812
KLF5	14.1995	33.027	46.9331	45.9417	47.0347	192.851	63.6734
KLF6	31.1103	23.8954	44.0132	26.192	33.6397	181.692	51.2572
KLF7	9.85336	13.4608	53.8286	42.9741	56.5483	203.319	46.9443
KLF8	1.68056	1.34406	0.527857	3.76416	5.47756	15.4063	3.83196
KLF9	0	0	0	0.195957	0.439957	1.29776	0.331457
LBX1	41.5521	0	0	0	0	0	0
LBX2	8.02196	0	0	0	0	0	0
LCOR	0	0.413257	0	0	0	0	0
LEF1	0	0	0	0	0	0	0
LHX1	6.99576	0	0	0	0	0	0
LHX2	40.7635	0	0	0	0	0	0
LHX3	6.07966	0	0	0	0	0	0
LHX4	52.6088	0	0	0	0	0	0
LHX5	6.99576	0	0	0	0	0	0
LHX6	0.309957	0	0	0	0	0	0
LHX8	6.21756	0	0	0	0	0	0
LHX9	51.7427	0	0	0	0	0	0
LIN54	0	0	0	0	0	0	0
LMO2	24.8189	0	0	9.41436	9.91186	58.3052	0.165857
LMX1A	28.6375	0	0	0	0	0	0
LMX1B	28.6375	0	0	0	0	0	0
LYL1	0	3.73156	0	2.73846	2.74216	15.7724	1.49276
MAF	0	0	0	0	2.64426	0	0
MAFA	0.463257	7.10306	0.225057	0.599257	11.7281	9.25346	2.75146
MAFB	0	0	0	0	5.24726	0	0
MAFF	0	7.55196	0	0	3.97296	0	0
MAFG	0	0.347357	0	0	4.39946	0	0
MAFK	0	4.97396	0	0.356957	8.21996	0	0
MAX	4.20336	0	11.6991	0	4.17386	5.90776	0
MAZ	15.1538	46.717	26.8041	34.9702	50.1473	144.64	56.1663
MBD2	35.8729	13.9289	38.8059	12.578	17.2442	119.535	22.0373
MECOM	0	0	0	0	0	0	0
MECP2	13.8626	17.1038	21.5739	13.5256	13.8727	70.8743	12.8794
MEF2A	0	0	0	0	0	0	0
MEF2B	0	0	0	0	0	0	0
MEF2C	0	0	0	0	0	0	0
MEF2D	0	0	0	0	0	0	0
MEIS1	0	0	0	0	3.54366	0	0
MEIS2	0	0	0	0	1.07496	0	0
MEIS3	0	0	0	1.29326	2.32176	0	0
MEOX1	41.4475	0	0	0	0	0	0
MEOX2	19.6483	0	0	0	0	0	0
MESP1	14.6142	0	0	1.95016	4.10406	16.858	0
MESP2	14.6142	0	0	1.95016	4.10406	16.858	0
MGA	0	0	0	0.631257	1.24316	12.2728	0
MITF	0	0	37.562	0	0	0	0
MIXL1	35.754	0	0	0	0	0	0
MLL	3.47276	1.42286	9.51716	0	6.25636	26.8923	3.89376
MLX	0.401357	0	9.81106	0	6.03296	5.37826	0
MLXIP	1.78436	0	7.68816	0.211757	2.03936	5.42136	0
MLXIPL	0.125957	0	12.307	0	5.73826	7.64266	0
MNT	1.99016	0	7.24226	0	1.81406	4.38496	0
MNX1	19.6128	0	0	0	0	0	0
MSC	0	0	0	0	0	0	0
MSX1	22.3912	0	0	0	0	0	0
MSX2	21.411	0	0	0	0	0	0
MTF1	0.0423575	0	0	0	0.133757	4.81276	0.410357
MXI1	1.54016	0	8.59426	0.121757	3.77346	6.87326	0
MYB	0.892557	0	0.421557	0	0	0	0
MYBL1	0	0	0	0	0	0	0
MYBL2	0	0	0	0	0	0	0
MYC	4.96586	0	11.298	2.53496	4.11196	13.1474	0
MYCL1	1.85036	0	12.1388	0	5.23046	6.62656	0
MYCN	0.545957	0	7.69826	0	3.30816	3.61306	0
MYF5	0	0.959457	0.423957	1.45356	1.24296	4.91466	0.912757
MYF6	0	1.59226	0	0	0	0	0
MYOD1	21.75	0	0	1.21736	1.99276	12.3367	0
MYOG	0.661257	2.57416	0.329457	1.87466	5.30916	13.56	2.70876
MYPOP	0	1.26166	0	0.189357	23.1747	4.96226	0.264157
MZF1	0.321557	7.13876	0.269657	4.85576	6.38876	12.6055	2.85936
NAIF1	0	0.667157	0	0	0	0	0
NANOG	0	0	0	0	0	0	0
NANOGP1	2.99426	0	0	0	0	0	0
NEUROD1	8.21296	0	0	1.35276	7.25086	15.8388	2.63826
NEUROD2	0	0	0	0	0	0	0
NEUROD4	0	0	0	0	0	0	0
NEUROD6	0	0	0	0	0	0	0
NEUROG1	0	0	0	0	0	0	0
NEUROG2	0	0	0	0	0	0	0
NEUROG3	0	0	0	0	0	0	0
NFAT5	0	1.63066	0	0	0	0	0
NFATC1	0	0	0	0	0	0	0
NFATC2	0	1.57206	0	0	0	0	0
NFATC3	0	3.11676	0	0	0	0	0
NFATC4	0	0.680357	0	0	0	0	0
NFE2	0	39.9661	0	10.8508	8.91536	0	0.632157
NFE2L1	0	2.61546	0	0	0	0	0
NFE2L2	0	17.664	0	6.42736	9.26646	0	0
NFE2L3	0	2.61546	0	0	0	0	0
NFIA	2.09036	0	4.76866	1.27406	0	0	0.955857
NFIB	2.62536	0	5.00696	0.931257	0	0	0.193757
NFIC	2.13456	0	0	0	0	0	0
NFIL3	0	0	0	0	0	0	0
NFIX	2.47326	0	2.86086	0.736757	0	0	1.09816
NFKB1	0	28.7388	0	8.33146	1.04256	0	0
NFKB2	0	10.9978	0	5.40706	3.79896	9.31956	0.713957
NFYA	2.34506	0	0	0.0317575	0.167557	5.45176	1.27976
NFYB	6.34766	0	0.727957	0	4.40786	16.8669	4.58496
NFYC	8.37336	0	0.140057	0	1.36236	10.1246	2.12476
NHLH1	0	3.73156	0	2.73846	2.74216	15.7724	1.49276
NHLH2	0	3.58106	0.407957	1.45856	0.573957	3.91146	2.23436
NKX11	16.3797	0	0	0	0	0	0
NKX21	0.0831575	0	0	0	0	0	0
NKX22	0	0	0	0	0	0	0
NKX23	0	0	0	0	0	0	0
NKX24	0	0	0	0	0	0	0
NKX25	0	0	0	0	0	0	0
NKX26	0.441057	0	0	0	0	0	0
NKX28	0	0	0	0	0	0	0
NKX31	0	0	0	0	0	0	0
NKX32	2.04386	0	0	0	0	0	0
NKX61	0	0	0	0	0	0	0
NKX62	8.58646	0	0	0	0	0	0
NKX63	19.4616	0	0	0	0	0	0
NOBOX	17.9022	0	0	0	0	0	0
NOTO	51.3934	0	0	0	0	0	0
NPAS1	0	0	0	0.938757	1.35326	4.20056	0
NPAS2	1.05996	0	3.00356	0	0.557157	3.37456	0
NPAS3	0	0	0	0.938757	1.35326	4.20056	0
NPAS4	0	0.127457	0	0	0	0.503457	0
NR0B1	2.83656	9.07286	4.49876	6.10996	4.89226	26.0294	15.8054
NR1D1	9.09006	0	0	0	0	0	0
NR1D2	19.7835	0	0	0	0	0	0
NR1H2	0	0	0	0	0	0	0
NR1H3	0	0	0	0	0	0	0
NR1H4	0.663157	0	0	0.472157	0	0	2.04026
NR1I2	0.162557	0	0	0	0	0	0
NR1I3	0	0	0	0	0	0	0
NR2C1	0	0	0	1.85946	0.339657	0	0
NR2C2	0	0.507057	4.27586	9.22416	30.5825	65.9245	2.02196
NR2E1	0	0	0	1.45716	0.143357	0	0
NR2E3	0	0	0	0	0	0	0
NR2F1	0.266557	0	0	3.44806	0	0	0
NR2F2	0	0	0	0.241257	0	0	0
NR2F6	0.193657	0	0	1.51416	0.757957	0	0
NR3C1	0	0	0.853557	1.21426	0	0	2.35206
NR3C2	0	0	0	0	0	0	0
NR4A1	0	0	0	0.0153575	0	0	0
NR4A2	0	0	0.334757	0	0	0	0
NR4A3	0.171157	0	0	0.838057	0	0	0
NR5A1	0	0	0	0.823257	0	0	0
NR5A2	0.504157	0.664657	0	2.27966	0	0	0.732457
NR6A1	0	0	0	0	0	0	0
NRF1	9.06536	0	14.5852	8.80166	16.0143	75.043	12.3197
NRL	0	0	0	0	1.28766	0	0
OLIG1	0	0	0	0	0	0	0
OLIG2	0	0	0	0	0	0	0
OLIG3	0	0	0	0	0	0	0
ONECUT1	0	0	0	0	0	0	0
ONECUT2	0	0	0	0	0	0	0
ONECUT3	0	0	0	0	0	0	0
OSR1	0.423957	0	0.829057	0	0	0	0.304657
OSR2	0	0	0	0	0	0	0
OTP	40.8352	0	0	0	0	0	0
OTX1	92.2319	0	0	0	0	0	0
OTX2	97.0244	0	0	0	0	0	0
OVOL1	0	0	0	0	0	0	0
PATZ1	17.0272	19.0327	20.6435	28.667	11.7482	70.4665	35.4104
PAX1	1.16896	0	0.847057	0.387857	0	0	0
PAX2	0	0	0	0	0	0	0
PAX3	0	0	2.23296	0	3.63206	7.01826	0.490757
PAX4	41.3174	0	0	0	0	0	0
PAX5	0.240357	0	0.359757	0.243057	2.41586	3.61446	0.108657
PAX6	0	0	0	0	0	0	0
PAX7	0.730157	0	0	0	0	0	0
PAX8	0	0	0	0	0	0	0
PAX9	0	0	0.961757	0.0896575	0.499057	0	0.203857
PBX1	0	0	0	0	0	0	0
PBX2	0	0	0	0	0	0	0
PBX3	4.59326	0	0.470057	0	6.15586	19.8519	5.98266
PBX4	0	0	0	0	0	0	0
PDX1	50.027	0	0	0	0	0	0
PGR	0	0	1.03156	0	0	0	1.11086
PHOX2A	14.5045	0	0	0	0	0	0
PHOX2B	15.7328	0	0	0	0	0	0
PITX1	141.932	0	0	0	0	0	0
PITX2	38.5184	0	0	0	0	0	0
PITX3	160.04	0	0	0	0	0	0
PKNOX1	0	0	0	0	1.61416	1.32396	0
PKNOX2	0	0	0	0	0.794357	1.10546	0
PLAG1	13.5348	11.5803	10.521	17.3434	16.2129	65.4173	28.1588
PLAGL1	7.78026	13.422	13.9697	16.7517	10.074	44.0354	23.1233
POU1F1	0	0	0	0	0	0	0
POU2F1	0	0	0	0	0	0	0
POU2F2	0	0	0	0	0	0	0
POU2F3	0	0	0	0	0	0	0
POU3F1	3.44566	0	0	0	0	0	0
POU3F2	0	0	0	0	0	0	0
POU3F3	0	0	0	0	0	0	0
POU3F4	0.000857491	0	0	0	0	0	0
POU4F1	0	0	0	0	0	0	0
POU4F2	0	0	0	0	0	0	0
POU4F3	0	0	0	0	0	0	0
POU5F1	0	0	0	0	0	0	0
POU5F1B	0	0	0	0	0	0	0
POU6F1	0	0	0	0	0	0	0
POU6F2	36.6516	0	0	0	0	0	0
PPARA	0	0	0	0	0	0	0
PPARD	1.99086	0	0	1.02436	0	0	0
PPARG	0.224557	0.105257	0	0	0.166357	0	0.503457
PRDM1	0	3.53016	0	0	3.12716	0	0
PRDM16	0	0	0	0	0	0	0
PRDM4	0	1.20686	0	0	0	0	0
PRKRIR	0	0	0	0	0	0	0
PROP1	3.18616	0	0	0	0	0	0
PROX1	0	0	0.140657	0	0	0	0
PRRX1	43.773	0	0	0	0	0	0
PRRX2	41.2709	0	0	0	0	0	0
PTF1A	0	1.71146	0	0	2.11026	0	0
PURA	15.5122	22.9945	20.071	29.483	36.6241	131.601	46.8928
RARA	0	2.21536	0	0.250057	0	0	0
RARB	0	0	0	0	0	0	0
RARG	4.22086	0	0	1.83036	0	0.145057	0
RAX	25.3323	0	0	0	0	0	0
RAX2	41.2709	0	0	0	0	0	0
RBPJ	0	0	0	0	0	0	0
REL	0	25.876	0	7.35806	0	0	0
RELA	0	28.1727	0	4.46456	0.175357	0	0
RELB	0	12.6758	0	3.34516	0	0	0
REST	3.71366	2.21546	0	7.05946	5.08586	16.0822	2.96476
RFX1	1.23306	0	0	0	0	0	0
RFX2	6.74426	0	0	0	0	0	0
RFX3	1.92166	0	0	0	0	0	0
RFX4	2.21736	0	0	0	0	0	0
RFX5	1.11726	0	0	0	0	0	0
RFX6	2.91776	0	0	0	3.49146	0	0
RFX7	3.49226	0	0	0	0	0.295557	0.160357
RFX8	2.24586	0	0	0	0	0	0
RHOXF1	28.3739	0	0	0	0	0	0
RORA	23.7082	0	0	0	0	0	0
RORB	19.2603	0	0	0	0	0	0
RORC	7.95146	0	0	0	0	0	0
RREB1	0	8.53196	4.09686	9.21396	8.47466	37.7859	10.1445
RUNX1	0	0	0	0	18.0606	7.73706	0
RUNX2	0	0	0	0	10.9204	21.4162	0
RUNX3	0	0	0	0	11.8306	17.1657	0
RXRA	0.650757	0	0	0.796757	0	0	0
RXRB	0.235157	0	0	0.856957	0	0	0
RXRG	0.588057	0	0	0.453357	0	0	0
SCRT1	2.68206	0	0	0	0	2.62576	0
SCRT2	2.21116	0	0	0	0	2.12326	0
SCXA	0	0	0	0	0	0	0
SCXB	0	0	0	0	0	0	0
SHOX	45.7729	0	0	0	0	0	0
SHOX2	51.7427	0	0	0	0	0	0
SIM1	0	0	0	0.938757	1.35326	4.20056	0
SIM2	0	0	0	0.938757	1.35326	4.20056	0
SIX1	0	0	0	0	0	0	0
SIX2	0	0	0	0	0	0	0
SIX3	0	0	0.556057	0	0	0	0
SIX4	0	0	0	0	0	0	0
SIX5	0	0	0	0	2.35536	0	0
SIX6	0	0	0	0	0	0	0
SMAD1	0	3.85616	0	0	0.106257	0.973657	2.73736
SMAD2	0	2.17516	0.265957	2.09836	0	1.38726	3.93936
SMAD3	0	0	0.120857	0	0	0	0
SMAD4	0	3.98676	0.145357	0	0	0	2.42946
SMAD5	69.6938	7.91926	39.8017	18.6885	29.8153	192.816	32.4081
SMAD9	0	3.15806	0	0	0	0	0.382857
SMARCC1	0	164.491	0	49.0365	10.3859	0	5.06416
SMARCC2	2.79286	1.41146	0.0565575	1.59686	3.20916	9.54296	0.976357
SNAI1	38.2905	0	0	9.37256	4.61556	30.9788	0
SNAI2	25.0292	0	0	1.82666	0	3.96936	0
SNAI3	0	0	0	0	0.596857	0	0
SOHLH2	5.20706	0.884757	8.00216	3.61486	4.95936	22.3562	3.43696
SOX1	0	0	0.745557	0	0	0	0
SOX10	0	0	0.744757	0	0	0	0
SOX11	0	0	2.03326	0	0	0	0
SOX12	0	0	4.40236	0	0	0	0
SOX13	0	0	9.94586	0	0	0	0
SOX14	0	0	0	0	0	0	0
SOX15	0	0	3.36246	0	0	0	0
SOX17	0	0	5.73846	0	0	0	0
SOX18	0	0	2.95156	0	0	0	0
SOX2	0	0	3.74986	0	0	0	0
SOX21	0	0	0	0	0	0	0
SOX3	0	0	1.23696	0	0	0	0
SOX30	0	0	2.62076	0	0	0	0
SOX4	0	0	24.9454	0	0	0	0
SOX5	0	0	1.27986	0	0	0	0
SOX6	0	0	1.27986	0	0	0	0
SOX7	0	0	0.400457	0	0	0	0
SOX8	0	0	0	0	0	0	0
SOX9	0	0	6.20446	0	0	0	0
SP1	38.2693	25.9688	53.8391	45.2103	55.4056	223.588	57.7966
SP2	37.8681	39.0258	60.0032	50.0162	60.3335	230.17	66.2797
SP3	12.8841	19.6294	39.1955	40.3992	43.6821	148.897	46.9113
SP4	21.3576	7.50796	36.6154	37.8503	35.2578	144.084	34.2427
SP5	19.6751	1.99656	45.7104	37.5665	61.7674	173.424	38.4997
SP6	19.6751	1.99656	45.7104	37.5665	61.7674	173.424	38.4997
SP7	13.2741	10.7003	28.7361	28.0471	28.6691	124.396	41.1095
SP8	13.2741	10.7003	28.7361	28.0471	28.6691	124.396	41.1095
SP9	13.2741	10.7003	28.7361	28.0471	28.6691	124.396	41.1095
SPDEF	0	0.310557	3.35696	4.87536	4.49626	35.3972	3.32196
SPI1	0	0	0	0.487957	544.495	5.98976	0
SPIB	0	0	0	0	732.565	6.96846	0
SPIC	0	0	0	0	329.159	2.39236	0
SPZ1	5.45956	12.4746	4.04506	7.75786	5.20506	15.4397	9.03016
SREBF1	0	0	0	2.12046	2.56916	4.01506	0
SREBF2	0	0	0	0.111757	1.76636	0	0
SRF	0	0	0	0	0	0	0
SRY	0	0	3.47566	0	0	0	0
STAT1	0	14.157	0	0	0	0	0
STAT2	0	6.90376	0	0	33.3459	0	0
STAT3	0	11.4301	0	0	0	0	0
STAT4	0	0.0246575	0	0	0	0	0
STAT5A	0	6.74876	0	0	0	0	0
STAT5B	0	9.81636	0	0	0	0	0
STAT6	0	1.10606	0	8.34526	32.3267	4.31176	0
T	0	0	0	0	0	0	0
TAL1	0	5.31336	0	0	0	0	0
TAL2	0	5.31336	0	0	0	0	0
TBP	0	0	0	0	0	0	0
TBPL2	0	0	0	0	0	0	0
TBR1	0.832057	0	0	0	0	6.60976	0
TBX1	0	0	0	0	0	0	0
TBX10	0.0518575	0	0	0	0	6.27666	0
TBX15	0	0	0	0	0	1.05476	0
TBX18	0	0	0	0	0	1.05476	0
TBX19	0	0	0	0	0	0	0
TBX2	0	0	0	0.0448575	1.51606	1.12226	0
TBX20	0	0	0	1.60286	2.95306	2.80796	0
TBX21	0	0	0	0	0	3.20456	0
TBX22	0	0	0	0	0	1.05476	0
TBX3	0	0	0	0	0	0	0
TBX4	2.43756	0	0	0	0.306957	8.75076	0
TBX5	2.43756	0	0	0	0.306957	8.75076	0
TCF12	5.20676	1.40416	0.261657	3.35596	7.49406	22.2358	1.35426
TCF15	0	0	0	0	0	0	0
TCF21	0	10.5444	0	0	0	0	0
TCF23	0	0	0	0	0	0	0
TCF3	1.11406	0	0	0.884257	1.34786	5.27326	0
TCF4	24.0168	0	0	2.64106	2.73656	21.4226	0
TCF7	0.783257	0	0	0	0	0	0
TCF7L1	0	0	0	0	0	0	0
TCF7L2	0	0	0	0	0	0	0
TCFL5	7.47696	0	10.5705	2.90486	3.69016	15.8639	0
TEAD1	0	2.37856	0	0	0	0	0
TEAD3	0.172057	0	0	0	0	0	0
TEAD4	0	3.42326	0	0	0	0	0
TEF	0.788957	0	0	0	0	0	0
TERF2	0.900857	0	0	0	0	0	0
TET1	0	0	0	0	0	2.43586	0
TFAP2A	3.68436	1.12486	40.8985	5.53906	4.67946	30.0253	8.60806
TFAP2B	2.50616	0	32.7062	4.73046	6.23676	23.4553	18.4487
TFAP2C	0.633057	0.933257	55.3758	10.7046	6.02346	17.0323	21.5064
TFAP2D	29.3114	2.87076	30.4877	32.2608	34.5624	116.537	15.821
TFAP2E	0.869057	0	22.3828	1.02356	0.904657	4.82056	4.21736
TFAP4	0	10.3019	0	2.00106	2.57266	1.38406	1.01796
TFCP2	2.56736	2.27506	0	2.40326	0.861057	5.08166	1.70596
TFCP2L1	9.43326	1.42756	0	1.09696	1.48906	4.28416	1.09156
TFDP1	0	5.59056	10.6615	5.43366	6.43306	20.4079	6.73376
TFDP2	0	5.59056	10.6615	5.43366	6.43306	20.4079	6.73376
TFDP3	0	5.59056	10.6615	5.43366	6.43306	20.4079	6.73376
TFE3	0.589357	0	15.5105	0	5.71156	4.50516	0
TFEB	0	0	29.8969	0	4.40186	0	0
TFEC	0	0	36.4882	0	3.48046	0	0
TGIF1	0	0	0	0	0	0	0
TGIF2	0	0	0	0	0.269657	0.0523575	0
TGIF2LX	0	0	0	0	0	0	0
TGIF2LY	0	0	0	0	0	0	0
THAP1	8.22396	0	0.814057	0.949657	0	7.73556	1.79286
THRA	0	0	0	0	0	0	0
THRB	0	0	0	0	0.0436575	0	0
TLX1	7.43446	0	0	0	0	0.0292575	0
TLX2	17.2862	0	0	0	0	0	0
TLX3	7.43446	0	0	0	0	0.0292575	0
TOPORS	1.52316	0	0	1.41956	2.86166	0	0
TP53	0	0.0685575	0	3.24506	3.92516	1.50506	1.25546
TP63	0	0	0	0	0	0	0
TP73	0.321657	0	0	1.18206	0.922857	1.45716	0
TWIST1	11.7787	0	0	0.988457	0.569757	9.57036	0
TWIST2	0	0	0	0	0	0	0
UBP1	0	0.650957	0	0	0	0	0
UNCX	5.94766	0	0	0	0	0	0
USF1	2.87446	0	16.7126	0	5.66416	1.81766	0
USF2	3.70696	0	18.9366	0	5.78126	3.72956	0.00825749
VAX1	21.4	0	0	0	0	0	0
VAX2	21.4	0	0	0	0	0	0
VDR	0	1.28686	0	1.63056	0	0	0
VENTX	21.8226	0	0	0	0	0	0
VSX1	26.8328	0	0	0	0	0	0
VSX2	36.9709	0	0	0	0	0	0
VTN	27.1852	0	0	0	0	0	0
WT1	43.096	42.0924	63.4917	46.9879	43.6346	228.584	64.7201
XBP1	0	1.08196	0	1.14386	0.478357	1.93856	0
YBX1	4.78856	0.627057	0	0	0	2.82476	0.773857
YBX2	0	0	0	0	0	0	0
YY1	4.23596	0	1.74036	3.27326	16.652	26.3473	5.48956
YY2	2.61536	0	5.05846	4.41506	7.47046	24.2587	3.16996
ZBED1	0	0	0	0	0	1.72756	1.84766
ZBTB1	7.89416	4.97036	4.83566	6.15856	3.39856	29.3903	5.52506
ZBTB12	0	0	0	0	0	0	0
ZBTB3	0	0	0	1.42146	13.1659	0	0
ZBTB33	9.83456	0	9.41036	3.45946	3.47576	34.694	2.64036
ZBTB4	1.62466	1.08466	1.16616	2.46436	5.52276	22.8529	4.43386
ZBTB42	0	15.6162	0	0	0	0	0
ZBTB47	14.6192	0	0	0	0	0	0
ZBTB49	0	0	0.926057	1.06186	0	4.76526	0.392057
ZBTB6	1.77226	0	0	1.17986	0.781757	6.01776	1.64806
ZBTB7A	46.0702	37.1844	56.68	36.8907	41.039	196.457	55.6781
ZBTB7B	7.58736	0.0285575	0.834057	1.83796	2.22536	17.4878	3.44736
ZBTB7C	4.18946	0	1.20256	2.05556	5.74746	23.1324	2.68066
ZEB1	13.1813	0	0	1.38636	2.34236	8.51646	0
ZFHX2	31.3901	0	0	0	0	0	0
ZFHX3	36.3208	0	0	0	0	0	0
ZFP161	20.6628	2.97386	23.2488	11.6292	10.7529	86.2914	7.59066
ZFP42	0	0	1.26486	0.538557	10.2937	8.12806	2.33296
ZFX	45.0151	34.8744	47.865	45.2257	40.0577	184.039	50.1973
ZFY	18.2366	10.5966	17.6434	29.6265	29.0666	87.935	27.6036
ZHX1	0	0	0	0	0	0	0
ZIC1	0	6.60656	0.0547575	2.51856	2.70366	10.0856	5.29566
ZIC2	0	5.30386	0.628557	2.68736	6.62026	18.6824	3.88236
ZIC3	0	6.49036	0	3.03606	7.99126	11.7232	3.70166
ZIC4	26.179	3.66826	10.9793	7.38006	7.13496	41.1276	9.44456
ZIC5	13.0103	5.71666	8.01336	7.28426	6.62746	46.6881	22.1874
ZKSCAN1	0	0	0	0	0	0	0
ZKSCAN3	0.213457	0.151057	1.80586	0	0	3.35946	0
ZKSCAN4	0.213457	0.151057	1.80586	0	0	3.35946	0
ZNF143	0	0	0.0993575	0	1.86016	3.24236	2.30806
ZNF148	24.6064	35.6637	32.4897	32.677	39.1116	159.327	58.5257
ZNF187	3.26106	0	0	0	0	0	0
ZNF202	4.08716	1.77656	0.165457	0.677157	0	6.04296	7.15186
ZNF219	14.7453	7.61426	10.5733	22.7092	17.1339	62.83	17.5092
ZNF232	0	0	0	0	0	0	0
ZNF238	0	15.6162	0	0	0	0	0
ZNF263	6.80386	49.325	12.0617	30.4238	52.5174	110.867	38.4987
ZNF274	0	0	0	0	0	0	0
ZNF281	12.4901	6.83036	8.42586	8.61726	8.60756	41.6286	19.3842
ZNF282	0	0.380557	0	0	0	0	0.184157
ZNF32	0	0	0	0	0	0	0
ZNF333	0	0	0	0	0	0	0
ZNF35	0	0	1.28566	0	0	0	0
ZNF350	8.81646	6.44596	6.23596	3.51706	7.26446	28.3867	8.14946
ZNF354C	0	0	0	0	0	0	0
ZNF384	0	0.432557	0	0	0	0	0
ZNF410	0	0	0	0	0	0	0
ZNF423	0.209757	1.82996	0.615357	0.818257	4.33556	7.24496	1.84076
ZNF524	0.771857	2.07416	0	4.66296	8.29556	10.3169	0.995757
ZNF589	4.16086	0	0	0	0.627357	2.73686	0
ZNF652	14.6192	0	0	0	0	0	0
ZNF683	0	2.14116	0	0	2.02606	0	0
ZNF691	2.82626	0.0761575	0.411457	0	0	2.53806	2.78506
ZNF713	0	0	0	0	0	0	0
ZNF740	6.00346	13.7063	22.1725	16.0544	12.2039	67.4629	33.3948
ZNF75A	0.00515749	0	0	0	0	0	0
ZNF75C	0.00515749	0	0	0	0	0	0
ZNF75D	0.00515749	0	0	0	0	0	0
ZNF76	0.899957	0	0	0.0764575	2.46936	0.692457	2.26786
ZNF784	2.88756	0	0	1.51436	0.879857	5.03236	0
ZSCAN10	0	0	1.95506	0	12.3008	11.7336	1.32346
ZSCAN16	0	0	0	0	0	0	0
ZSCAN4	0	0	0	0.416957	0	0	0
